# An integrative proteotranscriptomics approach reveals new ADAM9 substrates and downstream pathways

**DOI:** 10.1101/2024.10.01.616047

**Authors:** Congyu Lu, Xiaolu Xu, Neha Sindhu, Jessica Rainey, Yuhan Zhang, Shawn W. Polson, Jing Qiu, Shuo Wei

## Abstract

The disintegrin metalloprotease ADAM9 is a cell-surface protease that can shed the ectodomain of membrane protein substrates. Dysregulated ADAM9 activity has been implicated in several diseases such as solid tumors, autoimmunity, inflammatory diseases, and COVID-19. Despite its importance, the substrates and targets of ADAM9 in normal and pathological processes are poorly understood. Here, we developed an integrative proteotranscriptomics approach to systematically identify the transcriptional and post-transcriptional targets of ADAM9 in HCT116 cells, which have a stable diploid karyotype suitable for omics analyses. Using this approach, we uncovered major signaling pathways downstream of ADAM9, including the oncogenic mTOR pathway and the tumor suppressor FOXO pathway. We also identified several direct and indirect substrates for ADAM9, which may mediate the pathophysiological roles of this protease. This study provides new mechanistic insights into the function of ADAM9 as well as a method that can be applied to other membrane proteases.
