## Supplemental table 3 for "An integrative proteotranscriptomics approach reveals new ADAM9 substrates and downstream pathways"

### Sheet: Positive corr. with A9
Table S3 Transcriptional targets of ADAM9 in HCT116 cells
Sheet 1 Transcriptional targets positively correlated with ADAM9
ID	Protein	Proteome Log2FC	Proteome FC	Proteome FDR	Transcriptome log FC	Transcriptome FC	Transcriptome FDR
Q13443	ADAM9	-2.19463	0.218449	8.45865e-07	-2.09032	0.234828	7.56693e-145
Q96IF1	AJUBA	-0.675508	0.626112	2.31932e-05	-0.253374	0.838932	0.0487223
Q9UKA4	AKAP11	-0.47419	0.719871	0.00607266	-0.311115	0.806019	0.108537
Q8NB46	ANKRD52	-0.907877	0.532969	0.00028855	-0.603915	0.657966	9.82438e-17
Q96GD4	AURKB	-1.4558	0.364553	2.20013e-05	-0.195143	0.873486	0.256614
A0PJI9	C10orf12	-0.834863	0.560636	0.00351547	-0.271011	0.828738	0.0625851
Q00534	CDK6	-1.81764	0.283686	3.15626e-06	-0.494685	0.709717	1.51345e-06
P49454	CENPF	-1.54714	0.342188	9.66974e-06	-0.374542	0.77135	0.0578804
Q92674	CENPI	-0.514724	0.699927	0.00736601	-0.253851	0.838655	0.333949
Q8IW35	CEP97	-0.798461	0.574962	1.23423e-05	-0.560417	0.678106	0.000185087
Q9P2M7	CGN	-0.530106	0.692504	3.56857e-06	-0.244817	0.843923	0.0689679
Q14008	CKAP5	-0.521476	0.696659	9.9155e-07	-0.289525	0.818172	0.0167558
Q9UPY3	DICER1	-0.904895	0.534072	2.73711e-05	-0.321164	0.800424	0.0174028
Q9NPB8	GPCPD1	-0.748667	0.595153	0.000694667	-0.314332	0.804223	0.0145097
O75330	HMMR	-0.826486	0.563901	5.37889e-05	-0.324976	0.798312	0.017192
P11717	IGF2R	-0.453569	0.730234	0.00124204	-0.435658	0.739357	0.0100756
Q9NPH3	IL1RAP	-0.397156	0.759354	0.0124602	-0.931405	0.524347	0.000595301
Q86VI3	IQGAP3	-0.287303	0.819433	0.00854211	-0.252327	0.839541	0.0992306
P17275	JUNB	-0.27917	0.824065	0.00350106	-0.605317	0.657327	2.27206e-08
Q5T5P2	KIAA1217	-0.720499	0.606887	5.32044e-05	-0.52902	0.693025	0.0048189
P11047	LAMC1	-0.439262	0.737512	2.2639e-05	-0.393537	0.761261	0.000334907
Q13753	LAMC2	-0.405325	0.755066	0.00182018	-0.284694	0.820916	0.00400492
Q15555	MAPRE2	-0.272212	0.828049	0.0345848	-0.1436	0.905257	0.170091
P61244	MAX	-0.776871	0.583631	0.0406931	-0.314545	0.804104	0.0212978
P46013	MKI67	-0.958298	0.514664	6.17523e-06	-0.312139	0.805446	0.0412934
Q9NZB8	MOCS1	-0.493381	0.710359	0.0451684	-0.270007	0.829315	0.111898
O14777	NDC80	-1.05714	0.480585	3.5931e-06	-0.477285	0.718328	0.0183612
Q86X76	NIT1	-0.295806	0.814617	0.00659585	-0.458791	0.727596	0.000462733
P21589	NT5E	-0.351731	0.783643	0.00164111	-0.743821	0.597156	4.64607e-29
Q9NZJ9	NUDT4	-0.377374	0.769838	0.000218623	-0.368574	0.774548	0.250017
Q7Z417	NUFIP2	-0.510948	0.701761	1.29453e-05	-0.374557	0.771342	0.014213
Q16625	OCLN	-0.797313	0.57542	9.69052e-05	-0.324038	0.798831	0.0233371
Q53EL6	PDCD4	-0.393207	0.761435	0.00523547	-0.244842	0.843908	0.0279704
Q6PCE3	PGM2L1	-0.770196	0.586338	5.19201e-05	-0.485172	0.714412	0.000172877
P16298	PPP3CB	-0.269696	0.829495	0.00605533	-0.369636	0.773978	0.000181191
Q4J6C6	PREPL	-0.838503	0.559223	2.21045e-05	-0.647828	0.638241	9.77764e-05
O43741	PRKAB2	-0.473915	0.720008	2.40809e-05	-0.482572	0.7157	1.62115e-08
Q7Z6K3	PTAR1	-0.82709	0.563665	0.00157087	-0.270941	0.828779	0.140663
P06400	RB1	-0.268885	0.82996	7.15819e-05	-0.360384	0.778957	0.000448505
Q9H9A7	RMI1	-0.869983	0.547153	0.0386876	-0.351922	0.783539	0.00308812
Q5M7Z0	RNFT1	-0.50456	0.704875	0.0031853	-0.571294	0.673013	0.000114594
O75582	RPS6KA5	-0.56298	0.676902	2.09293e-05	-0.405921	0.754754	0.0147743
Q9UQR0	SCML2	-0.72879	0.60341	4.55215e-06	-0.572827	0.672298	7.21562e-07
Q96BD8	SKA1	-0.848248	0.555459	4.05886e-06	-0.578334	0.669737	0.0028825
Q9C004	SPRY4	-0.922517	0.527588	0.000153811	-0.695885	0.61733	2.65079e-10
Q13501	SQSTM1	-0.652716	0.636082	0.00230388	-0.339752	0.790177	0.000360502
Q9UH99	SUN2	-0.433591	0.740416	0.000312076	-0.348982	0.785138	0.000904148
Q9BT92	TCHP	-0.661509	0.632217	0.0340639	-0.188759	0.87736	0.363023
O14763	TNFRSF10B	-1.06411	0.478267	2.21045e-05	-0.405012	0.75523	0.0702335
P11388	TOP2A	-0.767427	0.587464	2.2639e-05	-0.267371	0.830832	0.0152383
Q16831	UPP1	-0.636137	0.643433	0.00907949	-0.761359	0.589941	0.0255259
Q8IZH2	XRN1	-0.303992	0.810008	6.86442e-05	-0.364878	0.776534	0.00526073
Q96KM6	ZNF512B	-0.368742	0.774457	0.0128281	-0.431407	0.741538	0.00230292

### Sheet: Negative corr.with A9
Table S1 Transcriptional targets of ADAM9 in HCT116 cells
Sheet 2 Transcriptional targets negatively correlated with ADAM9
ID	Protein	Proteome FDR	Proteome Log2FC	Proteome FC	Transcriptome log FC	Transcriptome FC	Transcriptome FDR
Q9NRG9	AAAS	0.000310716	0.322828	1.25078	0.175677	1.12949	0.175364
Q9BZC7	ABCA2	0.000240566	0.591357	1.50666	0.484349	1.39895	8.39787e-10
Q04771	ACVR1	0.00224052	0.390077	1.31046	0.282658	1.21643	0.045475
O60503	ADCY9	0.0418949	0.5896	1.50483	0.22345	1.16752	0.047818
P43353	ALDH3B1	0.0039228	0.379604	1.30098	0.250732	1.18981	0.03767
Q9NW15	ANO10	2.09293e-05	0.747329	1.67868	0.0531632	1.03754	0.717773
P00966	ASS1	0.000532253	0.730531	1.65925	0.22812	1.17131	0.0027147
Q5SQI0	ATAT1	0.00856483	0.288409	1.22129	0.122513	1.08863	0.423341
Q8NB49	ATP11C	7.10403e-06	0.797225	1.73776	0.0996235	1.07149	0.413067
P05026	ATP1B1	0.00176919	0.805943	1.74829	0.266666	1.20302	0.0025762
Q9UBB4	ATXN10	0.000159627	0.358739	1.2823	0.325507	1.2531	2.00686e-05
Q9H8M2	BRD9	0.00237976	0.363881	1.28688	0.0854253	1.061	0.589347
Q9BV19	C1orf50	0.0302799	0.359597	1.28307	0.176881	1.13044	0.483652
Q8IU85	CAMK1D	0.00276513	0.446697	1.36292	0.283958	1.21753	0.188468
P49069	CAMLG	0.00843268	0.452481	1.36839	0.496505	1.41079	1.79171e-09
Q86X55	CARM1	0.00145972	0.347629	1.27247	0.0482454	1.03401	0.683379
A7E2F7	CLIP2	0.00287408	0.410957	1.32957	0.37817	1.29969	3.10074e-05
P31327	CPS1	0.00013539	0.416536	1.33472	0.209978	1.15667	0.025244
O75718	CRTAP	9.20293e-06	0.467268	1.38249	0.415756	1.334	1.01238e-08
Q07973	CYP24A1	0.000567337	0.709389	1.63511	0.185032	1.13684	0.188592
Q8WVC6	DCAKD	8.94885e-05	0.772173	1.70784	0.196446	1.14587	0.123092
O76075	DFFB	0.0102942	0.327869	1.25516	0.421125	1.33897	0.0249638
P52824	DGKQ	0.0199342	0.282505	1.21631	-0.0721039	0.95125	0.717997
P49366	DHPS	0.000186662	0.353973	1.27808	0.135582	1.09854	0.19909
Q8IX18	DHX40	0.0047485	0.836729	1.786	0.315384	1.24434	3.27293e-05
Q96G46	DUS3L	2.21045e-05	0.368782	1.29126	0.710218	1.63605	0.000526522
Q96EB3	EEF1A1	0.000987201	0.732679	1.66172	0.293015	1.2252	0.000258669
Q96BJ8	ELMO3	0.00100015	0.287902	1.22086	0.255325	1.1936	0.0490967
P29323	EPHB2	0.0157839	0.501215	1.4154	0.315532	1.24447	0.00282289
P22830	FECH	0.000534165	0.297677	1.22916	0.478499	1.39329	3.31485e-08
O75955	FLOT1	0.04052	0.315944	1.24483	0.268045	1.20418	0.00729728
P04066	FUCA1	0.0361611	0.284406	1.21791	0.31633	1.24516	0.00212241
P19086	GNAZ	0.00112035	0.963944	1.95064	0.14955	1.10922	0.285146
P62873	GNB1	0.00123344	0.767941	1.70284	0.056998	1.0403	0.580749
Q13823	GNL2	0.00300208	0.339426	1.26525	0.139621	1.10162	0.140253
O15228	GNPAT	0.00878449	0.264701	1.20139	0.0757983	1.05394	0.519052
Q9HD26	GOPC	4.66277e-06	0.773267	1.70914	0.122685	1.08876	0.247199
P35052	GPC1	0.0188552	0.301319	1.23227	0.0916535	1.06559	0.660806
P07203	GPX1	0.00364402	0.321529	1.24965	0.0913506	1.06537	0.591096
P36969	GPX4	0.031451	0.293434	1.22555	0.0588617	1.04164	0.666093
Q9BSE4	HERPUD2	0.00527822	0.307204	1.23731	0.225454	1.16915	0.0220069
Q9P0W2	HMG20B	0.0148476	0.593401	1.5088	0.137317	1.09986	0.203971
P09601	HMOX1	8.45865e-07	1.41044	2.65818	0.278039	1.21255	0.0453412
Q9Y251	HPSE	0.00776621	0.518143	1.43211	0.313147	1.24241	0.0034386
Q7LGA3	HS2ST1	0.0197885	0.430784	1.34797	0.00721271	1.00501	0.966667
O43464	HTRA2	0.00486663	0.335216	1.26157	0.0927189	1.06638	0.565703
Q2TAA2	IAH1	0.000312076	0.656856	1.57664	0.19209	1.14242	0.160895
O43837	IDH3B	9.699e-05	0.41819	1.33625	0.120727	1.08728	0.219206
Q9H0H0	INTS2	0.0150999	0.309059	1.2389	0.0310115	1.02173	0.836309
O15397	IPO8	0.024969	0.356638	1.28044	0.233519	1.1757	0.0101953
P18084	ITGB5	0.000170365	0.397145	1.3169	0.139776	1.10173	0.175492
Q9Y287	ITM2B	0.0069139	0.444979	1.36129	0.0916587	1.06559	0.345786
P29375	KDM5A	0.0108179	0.301049	1.23204	-0.00421567	0.997082	0.987712
Q96EK9	KTI12	0.000116071	0.418289	1.33634	0.361742	1.28498	0.134386
Q9UHA4	LAMTOR3	0.00389704	0.505924	1.42003	0.335761	1.26204	0.000350761
Q9NS86	LANCL2	0.00658366	0.333018	1.25965	0.123964	1.08972	0.491772
Q4G0J3	LARP7	7.69823e-06	0.330692	1.25762	0.207437	1.15464	0.0219328
P53667	LIMK1	0.00204487	0.515466	1.42946	0.175204	1.12912	0.0902138
Q86WA8	LONP2	0.0112982	0.353521	1.27768	0.0549903	1.03885	0.567139
Q7L1W4	LRRC8D	0.00567514	0.62029	1.53718	0.18716	1.13852	0.117939
Q6NSJ5	LRRC8E	0.00215501	0.355145	1.27911	0.0679872	1.04825	0.688377
Q96GA3	LTV1	1.63763e-05	0.672314	1.59363	0.222875	1.16706	0.0258198
Q16539	MAPK14	0.0012306	0.277126	1.21178	0.25203	1.19088	0.00126571
Q6PIU2	NCEH1	0.00202351	0.297738	1.22922	0.346365	1.27135	0.000529243
Q969S2	NEIL2	0.000826331	0.516518	1.4305	0.225807	1.16943	0.0239699
Q8TDX7	NEK7	0.0378728	0.30896	1.23881	0.155985	1.11418	0.140663
P10589	NR2F1	0.00365513	0.559656	1.47392	0.183097	1.13532	0.312236
Q9H857	NT5DC2	7.04473e-06	1.0866	2.12372	0.29545	1.22727	0.0112945
Q9BSD7	NTPCR	0.000113437	0.276439	1.2112	0.256183	1.19431	0.0479808
Q9NV35	NUDT15	0.00215501	0.628358	1.54581	0.240331	1.18126	0.0051798
Q9BRJ7	NUDT16L1	0.00107434	0.491402	1.40581	0.170853	1.12572	0.456491
Q96HS1	PGAM5	0.0015589	0.290855	1.22337	0.204436	1.15224	0.107799
O00459	PIK3R2	0.000119937	0.34981	1.27439	0.649147	1.56824	2.92248e-10
Q13393	PLD1	0.0106015	0.420126	1.33804	0.119509	1.08637	0.434983
P51805	PLXNA3	0.00613779	0.541635	1.45562	0.013148	1.00916	0.959975
Q9GZS1	POLR1E	0.00367288	0.320499	1.24876	0.140754	1.10248	0.112906
O00411	POLRMT	0.00767226	0.265258	1.20185	0.0370316	1.026	0.805276
P36873	PPP1CC	0.000452747	0.322274	1.2503	0.329645	1.2567	1.05894e-05
Q86UA1	PRPF39	0.0269568	0.305691	1.23601	0.285414	1.21876	0.0239254
P60484	PTEN	0.0273016	0.58103	1.49592	0.152121	1.1112	0.0837226
P18433	PTPRA	5.68268e-06	0.394182	1.3142	0.153201	1.11203	0.0661974
P23469	PTPRE	0.00306508	0.570365	1.4849	0.2371	1.17862	0.0911809
Q6GMV3	PTRHD1	0.000532253	0.316825	1.24559	0.200899	1.14941	0.368879
Q9NX57	RAB20	0.00176254	0.711933	1.638	0.268678	1.2047	0.0944267
P20336	RAB3A	0.000226354	0.791459	1.73082	0.378353	1.29986	0.10058
O60942	RNGTT	1.23423e-05	0.310058	1.23976	0.215959	1.16148	0.00355801
P61513	RPL37A	0.00306682	0.331962	1.25872	0.163525	1.12002	0.0638226
A0A2R8Y623	RPS7	0.0372419	0.508429	1.4225	0.271308	1.2069	0.00172336
Q9NP81	SARS2	9.85304e-05	0.304575	1.23505	0.0196232	1.01369	0.931584
A3KN83	SBNO1	7.81077e-06	0.563964	1.47833	0.220063	1.16478	0.0306416
Q15437	SEC23B	0.000320628	0.594398	1.50984	0.134268	1.09754	0.238333
O95487	SEC24B	2.0074e-06	0.689303	1.6125	0.0890965	1.0637	0.516561
Q587I9	SFT2D3	0.0171043	0.7135	1.63978	0.0165455	1.01153	0.970547
Q96K37	SLC35E1	0.00892098	0.536271	1.45022	0.28588	1.21915	0.00114245
Q5VWJ9	SNX30	0.0286146	0.383434	1.30444	0.476075	1.39095	1.01238e-08
Q8TE77	SSH3	2.49402e-05	0.377965	1.29951	0.07013	1.04981	0.665428
Q9Y5Y6	ST14	0.000338623	0.338823	1.26472	0.117559	1.0849	0.305894
Q658P3	STEAP3	8.73691e-06	1.24916	2.37702	0.392492	1.31266	1.82643e-05
Q8N1F8	STK11IP	0.00529543	0.422437	1.34019	0.0532128	1.03757	0.852368
P53597	SUCLG1	0.00158407	0.463332	1.37872	0.0493151	1.03477	0.70243
A0A146IHP0	SUN1	0.0286146	0.298556	1.22991	0.0613752	1.04346	0.532488
Q6P1N9	TATDN1	0.00049193	0.380378	1.30168	0.0624868	1.04426	0.679212
Q13488	TCIRG1	0.0274527	0.293667	1.22575	-0.0476499	0.967511	0.85053
Q9NYB0	TERF2IP	0.000146308	0.383173	1.30421	0.637304	1.55542	1.28421e-14
Q9NWX6	THG1L	4.55215e-06	1.03044	2.04264	0.17547	1.12933	0.17174
Q8NDV7	TNRC6A	5.32422e-06	1.2478	2.3748	0.238791	1.18	0.0388417
Q53FA7	TP53I3	0.0146349	0.341744	1.26729	-0.0412766	0.971795	0.876313
P14373	TRIM27	0.000490125	0.545569	1.4596	0.156023	1.11421	0.109574
Q7Z4G4	TRMT11	0.000345635	0.730215	1.65889	0.118569	1.08566	0.255741
Q9UJA5	TRMT6	0.00526164	0.38807	1.30864	0.0603394	1.04271	0.663407
O43657	TSPAN6	0.0148638	0.414145	1.33251	0.163782	1.12022	0.15961
Q86TV6	TTC7B	0.00688178	0.331259	1.25811	0.101227	1.07269	0.35395
Q15361	TTF1	0.0149082	0.813388	1.75733	0.212671	1.15883	0.16448
Q01081	U2AF1	0.0100367	0.304156	1.2347	0.0806578	1.0575	0.426373
P26368	U2AF2	0.000245763	0.266606	1.20297	0.191158	1.14168	0.0849381
Q9Y3C8	UFC1	0.00777802	0.283384	1.21705	0.321177	1.24935	0.000120274
Q13432	UNC119	0.00782138	0.284802	1.21824	0.190836	1.14142	0.207434
O60287	URB1	0.00660406	0.31028	1.23995	-0.0256032	0.98241	0.864251
Q5ST30	VARS2	0.0348353	0.290115	1.22274	0.0128497	1.00895	0.955568
P07947	YES1	0.0323704	0.45546	1.37122	0.0108473	1.00755	0.93904
Q04917	YWHAH	8.45865e-07	0.81687	1.76158	0.305271	1.23565	0.00296745
Q8ND82	ZNF280C	0.00878449	0.360858	1.28419	-0.0144329	0.990046	0.916517
Q9BU19	ZNF692	0.0392163	0.367089	1.28975	-0.0081358	0.994377	0.971616
