## Supplemental table 5 for "An integrative proteotranscriptomics approach reveals new ADAM9 substrates and downstream pathways"

### Sheet: Sheet1
Table S5 DEG overlap between ADAM9 KD and mTOR inhibitor
Gene	ADAM9 KD FC	ADAM9 KD FDR	mTOR inhibitor FC	mTOR inhibitor FDR
CHAC1	0.163694	6.4e-20	0.0422261	0.0017049
SESN2	0.286114	1.99e-14	0.386618	0.0017049
ARRDC4	0.335457	1.44e-09	1.79334	0.0017049
SLC1A4	0.362401	1.31e-05	0.375767	0.0017049
DDIT4	0.390688	6.83e-13	0.120243	0.0017049
GRIK5	0.425485	0.029865	2.56682	0.0112921
SLC6A9	0.430129	7.96e-07	0.171255	0.0017049
TSC22D3	0.493451	7.91e-07	0.5624	0.0017049
TRIB3	0.495147	7.18e-09	0.519325	0.0017049
MDGA1	0.503202	1.44e-08	1.988	0.0017049
STC2	0.510379	1.24e-06	0.239829	0.0017049
PSAT1	0.519005	0.000193	0.166094	0.0017049
ACER2	0.532554	3.32e-06	1.84778	0.011992
JDP2	0.534303	9.92e-06	0.115438	0.0017049
DHRS2	0.539831	0.011526	3.22196	0.0017049
PCK2	0.54745	0.000527	0.326304	0.0017049
SLC7A11	0.568448	0.018391	0.0336125	0.0017049
ULBP1	0.580211	5.97e-05	0.473163	0.0112921
LTBP2	0.595647	0.001737	2.60247	0.0017049
ATF3	0.621291	4.71e-06	0.461135	0.0017049
SLC7A5	0.62899	2.32e-06	0.16727	0.0017049
HERPUD1	0.635661	4.76e-06	0.576382	0.0017049
SLC3A2	0.63612	0.000134	0.326386	0.0030984
IER2	0.643579	1.41e-08	1.58146	0.0195266
TMEM55A	0.645603	2.13e-06	0.506901	0.00729624
UHRF1BP1	0.658886	2.68e-05	0.536382	0.0017049
AQP3	1.50074	0.020243	0.427602	0.0347315
PARK2	1.51361	0.027792	2.94731	0.0017049
INPP5D	1.55325	0.000474	14.4527	0.0017049
HIST3H2A	1.59436	0.00259	2.13438	0.0017049
DDR2	1.70313	0.032068	0.318353	0.0017049
