## Supplemental table 6 for "An integrative proteotranscriptomics approach reveals new ADAM9 substrates and downstream pathways"

### Sheet: Sheet1
Table S6 DEG overlap between ADAM9 KD and FOXO3 targets
Gene	ADAM9 KD FC	ADAM9 KD FDR
CHAC1	0.163694	6.39941e-20
SESN2	0.286113	1.99166e-14
SLC1A4	0.362401	1.3123e-05
PSAT1	0.519006	0.000193416
ACER2	0.532554	3.32051e-06
LFNG	0.543169	0.031592
PHOSPHO1	0.559574	0.0334862
GADD45B	0.563996	6.68399e-11
SLC7A11	0.568449	0.0183914
SESN3	0.57338	0.000205677
ATF3	0.621292	4.71318e-06
HERPUD1	0.635662	4.76063e-06
SLC3A2	0.63612	0.000134468
CTDSPL	1.55466	2.49048e-12
GDA	1.60315	7.99666e-17
MIPEP	1.63608	5.35315e-08
C7orf61	1.74422	0.0374756
TMCC3	1.82951	1.96642e-21
THBS1	1.9295	1.70797e-10
SDR16C5	2.12078	0.000184314
TMPRSS4	2.3333	0.00225856
