## Supplemental table 7 for "An integrative proteotranscriptomics approach reveals new ADAM9 substrates and downstream pathways"

### Sheet: All membrane
Table S5 Candidate substrates for ADAM9 in HCT116 cells
Sheet 1 All membrane proteins
ID	Protein	Proteome Log2FC	Proteome FC	Proteome FDR	Transcriptome log FC	Transcriptome FC	Transcriptome FDR
Q2M2I8	AAK1	0.41249	1.33098	0.000231846	-0.519573	0.697578	0.00349587
Q9NP58	ABCB6	0.333825	1.26035	0.0247122	-0.148668	0.902083	0.337742
P33527	ABCC1	0.274482	1.20956	0.000367411	-0.0672019	0.954487	0.592971
Q5T3U5	ABCC10	0.567974	1.48244	0.00226842	-0.223494	0.856489	0.234741
O15438	ABCC3	0.986841	1.98184	0.00114864	-0.0575566	0.96089	0.658585
O15439	ABCC4	0.813742	1.75777	1.00177e-07	-0.0263495	0.981902	0.855282
Q9BV23	ABHD6	0.277424	1.21203	0.029154	-0.12094	0.919588	0.435652
Q9H3P7	ACBD3	0.579868	1.49471	4.55215e-06	0.218673	1.16366	0.0174609
O43823	AKAP8	0.751244	1.68324	5.69028e-06	0.0714443	1.05077	0.588969
Q13740	ALCAM	1.13571	2.19727	3.1626e-06	0.0436473	1.03072	0.754344
Q9H553	ALG2	0.368678	1.29117	0.000118548	0.00753304	1.00524	0.965298
Q9Y6Q5	AP1M2	0.355234	1.27919	0.00285094	-0.0207857	0.985696	0.891771
Q6ZUM4	ARHGAP27	0.301045	1.23204	0.000643239	0.100136	1.07187	0.533662
Q92974	ARHGEF2	0.332058	1.25881	3.68311e-05	-0.849335	0.555041	0.000177709
P40617	ARL4A	0.353596	1.27774	0.0100367	-0.318455	0.801928	0.0115262
Q9H0F7	ARL6	0.290085	1.22271	0.0399152	-0.795671	0.576075	0.0539249
Q9UH62	ARMCX3	0.422334	1.34009	2.95931e-05	-0.0821834	0.944627	0.511602
Q9HD20	ATP13A1	0.353042	1.27725	0.000499554	-0.107027	0.928499	0.40758
P05023	ATP1A1	0.312962	1.24226	5.93959e-06	0.0439144	1.03091	0.651423
P13637	ATP1A3	0.492652	1.40703	0.000170455	0.0601858	1.0426	0.66061
P98194	ATP2C1	0.466092	1.38136	0.00102246	-0.219386	0.858931	0.0433646
P15291	B4GALT1	0.509438	1.4235	0.0341806	0.146694	1.10703	0.0729733
Q13137	CALCOCO2	0.576814	1.49155	0.000413854	-0.212265	0.863181	0.185365
Q9HA72	CALHM2	0.678766	1.60077	0.00032654	-0.11617	0.922634	0.444092
P07384	CAPN1	0.397168	1.31692	0.00191925	0.110871	1.07988	0.371841
P04632	CAPNS1	0.288417	1.2213	0.000174006	0.104718	1.07528	0.53601
O14936	CASK	0.768063	1.70298	0.000155433	0.193353	1.14342	0.0389183
P08962	CD63	0.765636	1.70012	0.00236563	-0.00461128	0.996809	0.976634
P60033	CD81	0.533332	1.44727	0.00304482	-0.0154098	0.989376	0.938237
Q8IZ52	CHPF	1.36315	2.57247	0.000963204	0.0146713	1.01022	0.94711
Q96S66	CLCC1	0.401748	1.32111	0.0396023	0.0846608	1.06044	0.550752
Q2KHT3	CLEC16A	0.449043	1.36513	0.00290839	-0.342188	0.788844	0.00506488
Q9Y696	CLIC4	0.837919	1.78747	0.000567337	-0.280404	0.823361	0.030455
Q8NE01	CNNM3	0.332603	1.25928	0.000467777	0.123315	1.08923	0.343517
P12109	COL6A1	0.403673	1.32287	0.00949256	-0.151699	0.90019	0.0757534
P12110	COL6A2	0.378073	1.2996	0.00322819	-0.189008	0.877209	0.0335017
P21964	COMT	0.283202	1.21689	2.73711e-05	-0.0937908	0.937057	0.583171
Q96FN4	CPNE2	0.710633	1.63652	1.02227e-05	-0.00298813	0.997931	0.992471
Q6UVK1	CSPG4	0.298244	1.22965	0.000183472	-0.699526	0.615775	5.26374e-08
P49447	CYB561	0.276196	1.211	0.0358504	-0.000889738	0.999383	0.999255
O43169	CYB5B	0.283289	1.21697	0.0159533	0.0673575	1.0478	0.729631
P00387	CYB5R3	0.443306	1.35972	4.16948e-05	0.0737218	1.05243	0.601835
Q14118	DAG1	0.32532	1.25294	0.00596031	0.181043	1.1337	0.0735049
Q08345	DDR1	0.323875	1.25169	0.0013705	0.227809	1.17106	0.0215169
O00571	DDX3X	0.416242	1.33445	0.000316849	-0.107595	0.928134	0.346915
Q8TB45	DEPTOR	0.761288	1.695	0.00303581	0.184612	1.13651	0.334747
Q12959	DLG1	0.334017	1.26052	0.00268503	-0.0196055	0.986502	0.91495
Q9Y2H0	DLGAP4	0.26968	1.20554	0.00239277	-0.0577639	0.960752	0.630252
Q9BZ29	DOCK9	0.77174	1.70733	3.32029e-06	0.102836	1.07388	0.510834
P42892	ECE1	0.323648	1.25149	0.00133377	-0.265609	0.831847	0.00092024
P00533	EGFR	0.377151	1.29877	0.00202833	-0.123682	0.917842	0.526771
P21709	EPHA1	0.520096	1.43405	0.00011578	-0.194373	0.873953	0.0746423
P54753	EPHB3	0.426501	1.34397	0.0102699	-0.0887837	0.940315	0.749108
P54760	EPHB4	0.433485	1.35049	0.0146218	-0.0279469	0.980815	0.82871
Q7Z2K6	ERMP1	0.534851	1.44879	0.000463219	0.136477	1.09922	0.178987
P13726	F3	0.440153	1.35675	0.0115142	0.0370354	1.026	0.816891
O00519	FAAH	0.52146	1.43541	0.000256384	-0.283072	0.821839	0.140253
Q8WVX9	FAR1	0.47446	1.3894	5.80536e-05	0.0101245	1.00704	0.94711
Q9UK22	FBXO2	0.383299	1.30432	0.000830341	0.0208491	1.01456	0.884424
P0C2W1	FBXO45	0.605619	1.52163	0.0133469	0.123238	1.08918	0.170314
Q9Y2H6	FNDC3A	0.447117	1.36331	2.2639e-05	-0.00749596	0.994818	0.958114
O43524	FOXO3	0.792803	1.73244	2.20033e-05	0.111668	1.08048	0.429605
Q05932	FPGS	0.349556	1.27417	0.0162577	-0.316728	0.802889	0.0559705
Q9BTY2	FUCA2	0.316201	1.24505	0.000506035	0.0366695	1.02574	0.755137
Q99988	GDF15	1.0977	2.14014	0.000715137	0.0166202	1.01159	0.950729
Q8IW92	GLB1L2	0.28835	1.22124	0.0306258	0.0264517	1.0185	0.912045
O94923	GLCE	0.269548	1.20543	0.00183687	0.115365	1.08325	0.3236
Q14344	GNA13	0.61579	1.5324	1.0919e-05	-0.0186946	0.987126	0.884145
P08754	GNAI3	0.534185	1.44812	0.00820977	0.0382202	1.02685	0.730919
P63092	GNAS	0.363464	1.28651	6.63154e-06	0.0647908	1.04593	0.541818
P62879	GNB2	0.303102	1.23379	4.42533e-05	0.154399	1.11296	0.312444
P63218	GNG5	0.331942	1.25871	0.0196203	0.351851	1.2762	1.81848e-05
Q8TED1	GPX8	0.280989	1.21503	0.025191	-0.00471904	0.996734	0.97755
P19367	HK1	0.318522	1.24705	1.26292e-06	-0.203834	0.86824	0.0173531
Q86YV9	HPS6	0.488817	1.40329	0.00163389	-0.221553	0.857642	0.334729
P05362	ICAM1	0.272857	1.2082	0.000239653	-0.299384	0.812599	0.115225
Q9UMF0	ICAM5	0.732804	1.66187	0.000596814	0.0507551	1.03581	0.776265
Q969P0	IGSF8	0.885191	1.84701	5.88445e-06	0.0951867	1.0682	0.610046
Q08334	IL10RB	1.52356	2.87499	5.38986e-06	-0.0057192	0.996044	0.982204
Q96PE3	INPP4A	0.523313	1.43725	0.0406931	0.119848	1.08662	0.240907
O15357	INPPL1	0.477292	1.39213	9.66112e-05	-0.109237	0.927078	0.228575
P46940	IQGAP1	0.372869	1.29493	5.50794e-05	-0.0534221	0.963648	0.702428
P26006	ITGA3	0.327761	1.25506	7.12495e-05	-0.451967	0.731045	7.95672e-07
P08648	ITGA5	0.358337	1.28195	0.000126137	-0.437285	0.738523	2.6793e-06
Q14573	ITPR3	0.645174	1.56393	9.70359e-06	-0.179699	0.882887	0.0457361
P32004	L1CAM	0.792904	1.73256	5.38986e-06	-0.0727526	0.950822	0.711256
P13473	LAMP2	0.829299	1.77682	0.00171088	0.0517509	1.03652	0.646933
Q6IAA8	LAMTOR1	0.51635	1.43033	0.000144086	0.134413	1.09765	0.437051
P01130	LDLR	0.30986	1.23959	0.0133704	-0.302185	0.811023	0.00635225
Q08380	LGALS3BP	0.434327	1.35128	1.91697e-05	0.00480067	1.00333	0.980157
P49257	LMAN1	0.294382	1.22636	0.000867821	0.115806	1.08358	0.223061
Q8WVP7	LMBR1	0.333509	1.26007	0.0248306	-0.0589247	0.959979	0.639872
P27361	MAPK3	0.890645	1.85401	9.70359e-06	0.0751755	1.05349	0.627413
P43121	MCAM	0.381891	1.30305	5.21895e-05	-0.0110653	0.992359	0.950665
Q9H204	MED28	0.354143	1.27823	0.0186367	0.0835053	1.05959	0.560184
Q96ES6	MFSD3	0.30955	1.23932	0.0238451	-0.014731	0.989841	0.972606
Q8TDZ2	MICAL1	0.298824	1.23014	0.000472922	-0.390955	0.762625	0.00373172
P51511	MMP15	0.33795	1.26396	0.000337191	0.0327523	1.02296	0.85016
Q13724	MOGS	0.674134	1.59564	5.88445e-06	-0.0532169	0.963785	0.795109
Q9UBG0	MRC2	1.11683	2.16871	0.042766	-0.203251	0.868591	0.178134
Q13421	MSLN	0.430864	1.34804	0.000452747	-0.0725603	0.950949	0.649013
Q13613	MTMR1	0.279359	1.21366	0.00181562	0.234185	1.17624	0.0465155
Q9Y217	MTMR6	0.333126	1.25974	0.00773021	-0.282664	0.822072	0.0922606
Q99747	NAPG	0.330107	1.25711	0.000142706	-0.0732807	0.950474	0.541202
A2RRP1	NBAS	0.292015	1.22435	2.80551e-05	0.0291911	1.02044	0.852476
Q9P032	NDUFAF4	0.341475	1.26705	0.000113437	0.0392783	1.0276	0.819694
Q9Y2I1	NISCH	0.311923	1.24136	0.00421149	0.0834398	1.05954	0.493471
A0A0A8JCD0	NPC1	0.416674	1.33485	0.00252451	-0.330725	0.795137	0.0051798
Q9NXG6	P4HTM	0.521073	1.43502	0.00124204	-0.129557	0.914112	0.307348
A6NDB9	PALM3	0.531738	1.44567	0.000480959	-0.660883	0.632491	0.0315243
Q08174	PCDH1	1.13259	2.19252	0.0014235	-0.174608	0.886008	0.236919
Q8NBM8	PCYOX1L	0.264863	1.20152	0.00498308	0.0666265	1.04726	0.656359
O75340	PDCD6	0.326224	1.25373	0.00338196	0.0418444	1.02943	0.741564
O15530	PDPK1	0.480526	1.39525	0.000388315	-0.172034	0.887591	0.0657813
O15173	PGRMC2	0.506353	1.42045	0.000108271	0.122748	1.08881	0.217749
O00443	PIK3C2A	0.338546	1.26448	0.000157879	-0.13407	0.911257	0.398037
Q9Y446	PKP3	0.540227	1.4542	2.2639e-05	-0.00395991	0.997259	0.989236
Q8N3E9	PLCD3	0.663337	1.58374	0.00208539	0.0934438	1.06691	0.492991
Q9Y4G2	PLEKHM1	0.819552	1.76486	0.000300786	-0.249119	0.84141	0.0887967
O60568	PLOD3	0.284228	1.21776	0.00758342	-0.12994	0.91387	0.3026
O15031	PLXNB2	0.58519	1.50024	3.15626e-06	-0.0271829	0.981335	0.828041
Q8IY17	PNPLA6	0.524438	1.43837	7.3071e-05	0.12771	1.09256	0.305552
P35813	PPM1A	0.441311	1.35784	5.33785e-05	-0.0909747	0.938888	0.467398
O60831	PRAF2	0.332486	1.25918	3.52056e-05	-0.0284753	0.980456	0.891174
P10644	PRKAR1A	0.905508	1.8732	8.45865e-07	-0.101026	0.93237	0.270727
O43490	PROM1	0.444699	1.36103	0.0388894	-0.132809	0.912054	0.287574
Q93096	PTP4A1	0.454971	1.37076	0.00030127	-0.110355	0.92636	0.21892
P23470	PTPRG	0.691816	1.61532	9.699e-05	-0.0872494	0.941316	0.624014
A0A3B3ITT1	RAB12	0.451221	1.3672	0.000578593	0.193072	1.1432	0.0564225
Q9UI14	RABAC1	0.295797	1.22756	0.0110673	-0.0429074	0.970697	0.886833
P61225	RAP2B	0.423252	1.34095	8.45865e-07	-0.0676806	0.954171	0.557333
Q8TC12	RDH11	0.37744	1.29903	0.000547388	-0.486719	0.713646	8.01681e-12
P35241	RDX	0.793607	1.7334	5.68268e-06	-0.109897	0.926654	0.226137
Q8IUW5	RELL1	0.418238	1.33629	0.000459706	0.12031	1.08697	0.356658
Q96AA3	RFT1	0.321041	1.24923	0.0130837	-0.132767	0.91208	0.258262
P49796	RGS3	0.597832	1.51344	0.0160938	-0.558552	0.678983	1.23518e-05
Q8N122	RPTOR	0.581997	1.49692	3.2028e-05	-0.176469	0.884866	0.070334
Q9Y6B6	SAR1B	0.727997	1.65634	1.14616e-05	0.0959872	1.0688	0.440253
O15126	SCAMP1	0.92116	1.89364	8.70995e-06	0.184211	1.1362	0.027704
Q12770	SCAP	0.277583	1.21216	0.0227711	0.00297895	1.00207	0.990448
B7ZKQ9	SCARB1	0.557834	1.47206	4.05886e-06	-0.0846401	0.94302	0.515793
P18827	SDC1	0.7011	1.62574	9.70359e-06	0.148749	1.10861	0.335618
Q9BY50	SEC11C	0.370333	1.29265	0.0433235	0.346366	1.27135	0.00740314
O95486	SEC24A	0.594198	1.50963	9.28179e-06	-0.0116582	0.991952	0.952543
Q9UGP8	SEC63	0.311791	1.24125	2.73852e-05	0.0890254	1.06365	0.462945
P07093	SERPINE2	0.899079	1.86487	0.000126137	-0.26157	0.834179	0.00459105
Q6P4A7	SFXN4	0.32176	1.24985	0.0137104	-0.1043	0.930256	0.424977
Q9HAT2	SIAE	0.299556	1.23077	0.0426496	0.180427	1.13322	0.0630451
Q9UP95	SLC12A4	0.449263	1.36534	0.000408294	-0.149418	0.901614	0.205716
Q96BI1	SLC22A18	0.573124	1.48774	0.0241667	-0.537528	0.68895	0.000732756
P12235	SLC25A4	0.403126	1.32237	0.0038354	-0.0406883	0.972191	0.819951
Q9Y6M5	SLC30A1	0.52716	1.44109	9.55268e-05	-0.102654	0.931318	0.471854
Q8TB61	SLC35B2	0.282781	1.21654	0.01262	0.0713191	1.05068	0.702191
Q01650	SLC7A5	0.408698	1.32749	0.00133375	-0.668887	0.628992	2.31658e-06
Q92485	SMPDL3B	0.506902	1.421	0.000211542	-0.154819	0.898245	0.360693
Q96L92	SNX27	0.397111	1.31687	7.85327e-05	0.145932	1.10644	0.112923
Q92673	SORL1	0.401363	1.32076	7.0805e-05	-0.331673	0.794615	0.125772
P61009	SPCS3	0.278727	1.21312	0.0286146	-0.0866515	0.941706	0.533661
O15269	SPTLC1	0.31818	1.24676	2.80471e-05	0.0199709	1.01394	0.858225
P27105	STOM	0.299121	1.23039	0.00326096	0.0483153	1.03406	0.696015
P32856	STX2	0.630834	1.54846	0.00119421	-0.00925618	0.993605	0.964775
P61764	STXBP1	0.468222	1.3834	3.56857e-06	0.0171059	1.01193	0.883404
Q15526	SURF1	0.365352	1.2882	5.24838e-05	-0.0152645	0.989475	0.932287
O15260	SURF4	0.461726	1.37719	0.0037488	0.122793	1.08884	0.275877
Q8IYJ3	SYTL1	0.300902	1.23191	0.0179275	-0.0714886	0.951656	0.772926
Q9UL54	TAOK2	0.685243	1.60797	2.48044e-05	0.139849	1.10179	0.375018
Q96BS2	TESC	0.404095	1.32326	0.00683376	-0.0278107	0.980908	0.944374
P21980	TGM2	0.286754	1.21989	0.00126088	-0.00660198	0.995434	0.978307
O95049	TJP3	0.292313	1.2246	0.000389249	0.26971	1.20557	0.0165628
Q9BVX2	TMEM106C	0.535512	1.44946	0.0226056	0.108925	1.07842	0.324902
Q24JP5	TMEM132A	0.662066	1.58235	0.00467575	-0.0821368	0.944657	0.549134
Q9Y519	TMEM184B	0.954386	1.93775	0.000126137	0.150123	1.10966	0.223061
Q9H1E5	TMX4	0.617857	1.53459	0.00127336	-0.247685	0.842247	0.150461
O95407	TNFRSF6B	0.538025	1.45198	0.0142753	-0.521541	0.696628	0.00635375
Q15785	TOMM34	0.597972	1.51359	7.81077e-06	-0.107211	0.928381	0.435619
Q13641	TPBG	0.485359	1.39993	0.00567767	0.238405	1.17969	0.0504707
Q6ZMU5	TRIM72	0.442202	1.35868	0.0310319	-0.127871	0.915181	0.512982
Q8TD43	TRPM4	0.542261	1.45625	0.000387452	0.124678	1.09026	0.445122
Q96AE7	TTC17	0.343554	1.26888	0.00909692	0.0230613	1.01611	0.858855
Q9BZV1	UBXN6	0.273959	1.20912	0.001263	-0.0359085	0.975417	0.816363
Q8IZJ1	UNC5B	0.878287	1.83819	4.59853e-05	-0.22288	0.856853	0.130102
Q9H270	VPS11	0.268075	1.2042	0.0137298	-0.111221	0.925804	0.491616
Q92558	WASF1	0.883983	1.84546	0.000125897	-0.0434811	0.970311	0.77219
Q9UBH6	XPR1	0.319619	1.248	0.00764664	-0.0551106	0.962521	0.614879
Q8NBI6	XXYLT1	0.56519	1.47958	0.00191692	0.0258862	1.0181	0.941736
Q9H1B5	XYLT2	0.538681	1.45264	0.00519288	-0.0807948	0.945537	0.506726
Q5W0Z9	ZDHHC20	0.929111	1.9041	2.03687e-05	0.153507	1.11227	0.0678589

### Sheet: Single-pass type I
Table S5 Candidate substrates for ADAM9 in HCT116 cells
Sheet 2 Single-pass type I transmembrane proteins
ID	Protein	Proteome Log2FC	Proteome FC	Proteome FDR	Transcriptome log FC	Transcriptome FC	Transcriptome FDR
Q13740	ALCAM	1.13571	2.19727	3.1626e-06	0.0436473	1.03072	0.754344
Q6UVK1	CSPG4	0.298244	1.22965	0.000183472	-0.699526	0.615775	5.26374e-08
Q14118	DAG1	0.32532	1.25294	0.00596031	0.181043	1.1337	0.0735049
Q08345	DDR1	0.323875	1.25169	0.0013705	0.227809	1.17106	0.0215169
P00533	EGFR	0.377151	1.29877	0.00202833	-0.123682	0.917842	0.526771
P21709	EPHA1	0.520096	1.43405	0.00011578	-0.194373	0.873953	0.0746423
P54753	EPHB3	0.426501	1.34397	0.0102699	-0.0887837	0.940315	0.749108
P54760	EPHB4	0.433485	1.35049	0.0146218	-0.0279469	0.980815	0.82871
P13726	F3	0.440153	1.35675	0.0115142	0.0370354	1.026	0.816891
P05362	ICAM1	0.272857	1.2082	0.000239653	-0.299384	0.812599	0.115225
Q9UMF0	ICAM5	0.732804	1.66187	0.000596814	0.0507551	1.03581	0.776265
Q969P0	IGSF8	0.885191	1.84701	5.88445e-06	0.0951867	1.0682	0.610046
Q08334	IL10RB	1.52356	2.87499	5.38986e-06	-0.0057192	0.996044	0.982204
P26006	ITGA3	0.327761	1.25506	7.12495e-05	-0.451967	0.731045	7.95672e-07
P08648	ITGA5	0.358337	1.28195	0.000126137	-0.437285	0.738523	2.6793e-06
P32004	L1CAM	0.792904	1.73256	5.38986e-06	-0.0727526	0.950822	0.711256
P13473	LAMP2	0.829299	1.77682	0.00171088	0.0517509	1.03652	0.646933
P01130	LDLR	0.30986	1.23959	0.0133704	-0.302185	0.811023	0.00635225
P43121	MCAM	0.381891	1.30305	5.21895e-05	-0.0110653	0.992359	0.950665
P51511	MMP15	0.33795	1.26396	0.000337191	0.0327523	1.02296	0.85016
Q9UBG0	MRC2	1.11683	2.16871	0.042766	-0.203251	0.868591	0.178134
Q08174	PCDH1	1.13259	2.19252	0.0014235	-0.174608	0.886008	0.236919
O15031	PLXNB2	0.58519	1.50024	3.15626e-06	-0.0271829	0.981335	0.828041
P23470	PTPRG	0.691816	1.61532	9.699e-05	-0.0872494	0.941316	0.624014
Q8IUW5	RELL1	0.418238	1.33629	0.000459706	0.12031	1.08697	0.356658
P18827	SDC1	0.7011	1.62574	9.70359e-06	0.148749	1.10861	0.335618
Q92673	SORL1	0.401363	1.32076	7.0805e-05	-0.331673	0.794615	0.125772
Q13641	TPBG	0.485359	1.39993	0.00567767	0.238405	1.17969	0.0504707
Q8IZJ1	UNC5B	0.878287	1.83819	4.59853e-05	-0.22288	0.856853	0.130102

### Sheet: Single-pass type II
Table S5 Candidate substrates for ADAM9 in HCT116 cells
Sheet 3 Single-pass type II transmembrane proteins
ID	Protein	Proteome Log2FC	Proteome FC	Proteome FDR	Transcriptome log FC	Transcriptome FC	Transcriptome FDR
P15291	B4GALT1	0.509438	1.4235	0.0341806	0.146694	1.10703	0.0729733
P21964	COMT	0.283202	1.21689	2.73711e-05	-0.0937908	0.937057	0.583171
P42892	ECE1	0.323648	1.25149	0.00133377	-0.265609	0.831847	0.00092024

### Sheet: Single-pass type IV
Table S5 Candidate substrates for ADAM9 in HCT116 cells
Sheet 4 Single-pass type IV transmembrane proteins
ID	Protein	Proteome Log2FC	Proteome FC	Proteome FDR	Transcriptome log FC	Transcriptome FC	Transcriptome FDR
P32856	STX2	0.630834	1.54846	0.00119421	-0.00925618	0.993605	0.964775

### Sheet: Single-pass type unknown
Table S5 Candidate substrates for ADAM9 in HCT116 cells
Sheet 5 Single-pass transmembrane proteins type unknown
ID	Protein	Proteome Log2FC	Proteome FC	Proteome FDR	Transcriptome log FC	Transcriptome FC	Transcriptome FDR
Q9Y696	CLIC4	0.837919	1.78747	0.000567337	-0.280404	0.823361	0.030455
Q8TED1	GPX8	0.280989	1.21503	0.025191	-0.00471904	0.996734	0.97755

### Sheet: Multi-pass
Table S5 Candidate substrates for ADAM9 in HCT116 cells
Sheet 6 Multi-pass transmembrane proteins
ID	Protein	Proteome Log2FC	Proteome FC	Proteome FDR	Transcriptome log FC	Transcriptome FC	Transcriptome FDR
Q9NP58	ABCB6	0.333825	1.26035	0.0247122	-0.148668	0.902083	0.337742
P33527	ABCC1	0.274482	1.20956	0.000367411	-0.0672019	0.954487	0.592971
Q5T3U5	ABCC10	0.567974	1.48244	0.00226842	-0.223494	0.856489	0.234741
O15438	ABCC3	0.986841	1.98184	0.00114864	-0.0575566	0.96089	0.658585
O15439	ABCC4	0.813742	1.75777	1.00177e-07	-0.0263495	0.981902	0.855282
P05023	ATP1A1	0.312962	1.24226	5.93959e-06	0.0439144	1.03091	0.651423
P13637	ATP1A3	0.492652	1.40703	0.000170455	0.0601858	1.0426	0.66061
Q9HA72	CALHM2	0.678766	1.60077	0.00032654	-0.11617	0.922634	0.444092
P08962	CD63	0.765636	1.70012	0.00236563	-0.00461128	0.996809	0.976634
P60033	CD81	0.533332	1.44727	0.00304482	-0.0154098	0.989376	0.938237
Q8NE01	CNNM3	0.332603	1.25928	0.000467777	0.123315	1.08923	0.343517
Q8WVP7	LMBR1	0.333509	1.26007	0.0248306	-0.0589247	0.959979	0.639872
Q96ES6	MFSD3	0.30955	1.23932	0.0238451	-0.014731	0.989841	0.972606
A0A0A8JCD0	NPC1	0.416674	1.33485	0.00252451	-0.330725	0.795137	0.0051798
O43490	PROM1	0.444699	1.36103	0.0388894	-0.132809	0.912054	0.287574
Q9UI14	RABAC1	0.295797	1.22756	0.0110673	-0.0429074	0.970697	0.886833
B7ZKQ9	SCARB1	0.557834	1.47206	4.05886e-06	-0.0846401	0.94302	0.515793
Q9UP95	SLC12A4	0.449263	1.36534	0.000408294	-0.149418	0.901614	0.205716
Q96BI1	SLC22A18	0.573124	1.48774	0.0241667	-0.537528	0.68895	0.000732756
P12235	SLC25A4	0.403126	1.32237	0.0038354	-0.0406883	0.972191	0.819951
Q9Y6M5	SLC30A1	0.52716	1.44109	9.55268e-05	-0.102654	0.931318	0.471854
Q01650	SLC7A5	0.408698	1.32749	0.00133375	-0.668887	0.628992	2.31658e-06
Q9Y519	TMEM184B	0.954386	1.93775	0.000126137	0.150123	1.10966	0.223061
Q8TD43	TRPM4	0.542261	1.45625	0.000387452	0.124678	1.09026	0.445122
Q9UBH6	XPR1	0.319619	1.248	0.00764664	-0.0551106	0.962521	0.614879
Q5W0Z9	ZDHHC20	0.929111	1.9041	2.03687e-05	0.153507	1.11227	0.0678589

### Sheet: GPI anchored
Table S7 Candidate substrates for ADAM9 in HCT116 cells
Sheet 7 GPI-anchored proteins
ID	Protein	Proteome Log2FC	Proteome FC	Proteome FDR	Transcriptome log FC	Transcriptome FC	Transcriptome FDR
Q13421	MSLN	0.430864	1.34804	0.000452747	-0.0725603	0.950949	0.649013
Q92485	SMPDL3B	0.506902	1.421	0.000211542	-0.154819	0.898245	0.360693
