## Supplemental table 8 for "An integrative proteotranscriptomics approach reveals new ADAM9 substrates and downstream pathways"

### Sheet: Sheet1
Table S8 Primers used in this study
Primer name	Sequence (5’ to 3’)
hMUC13-forward	CCTTCGGTGTGATTATTATGGC
hMUC13-reverse	GCATCTGGCTGTCTCTGGAG
hGDA-forward	GCAACAATTCACACTGACTCATC
hGDA-reverse	GTGTCACTATGGGCTTCACTC
hTHBS1-forward	TGTTTGTGCAGGAAGACAGG
hTHBS1-reverse	TTGTCAAGGGTGAGGAGGAC
hFOXO3-forward	CGGACAAACGGCTCACTCT
hFOXO3-reverse	GGACCCGCATGAATCGACTAT
hGAPDH-forward	TCAAGGCTGAGAACGGGAAG
hGAPDH-reverse	CGCCCCACTTGATTTTGGAG
mALCAM_BspEI_forward	GGGTCCGGATGGTACACTGTCAACTCAGC
mAlCAM_XbaI_reverse	GGGTCTAGATTAGGCTTCTGTTTTGTGAT
